# Genetic interplay between type II topoisomerase enzymes and chromosomal *ccdAB* toxin-antitoxin in *E. coli*

**DOI:** 10.1101/2021.09.24.461737

**Authors:** Jay W. Kim, Vincent Blay, Portia Mira, Miriam Barlow, Manel Camps

## Abstract

Fluoroquinolones are one of the most widely used class of antibiotics. They target two type II topoisomerase enzymes: gyrase and topoisomerase IV. Resistance to these drugs, which is largely caused by mutations in their target enzymes, is on the rise and becoming a serious public health risk. In this work, we analyze the sequences of 352 extraintestinal *E. coli* clinical isolates to gain insights into the selective pressures shaping the type II topoisomerase mutation landscape in *E. coli*. We identify both Quinolone Resistance-Determining Region (QRDR) and non-QRDR mutations, outline their mutation trajectories, and show that they are likely driven by different selective pressures. We confirm that ciprofloxacin resistance is specifically and strongly associated with QRDR mutations. By contrast, non-QRDR mutations are associated with the presence of the chromosomal version of *ccdAB*, a toxin-antitoxin operon, where the toxin CcdB is known to target gyrase. We also find that *ccdAB* and the evolution of QRDR mutation trajectories are partially incompatible. Finally, we identify partial deletions in CcdB and additional mutations that likely facilitate the compatibility between the presence of the *ccdAB* operon and QRDR mutations. These “permissive” mutations are all found in ParC (a topoisomerase IV subunit). This, and the fact that CcdB-selected mutations frequently map to topoisomerase IV, strongly suggests that this enzyme (in addition to gyrase) is likely a target for the toxin CcdB in *E. coli*, although an indirect effect on global supercoiling cannot be excluded. This work opens the door for the use of the presence of *ccdB* and of the proposed permissive mutations in the genome as genetic markers to assess the risk of quinolone resistance evolution and implies that certain strains may be genetically more refractory to evolving quinolone resistance through mutations in target enzymes.
