## Supplementary material for "Genetic interplay between type II topoisomerase enzymes and chromosomal *ccdAB* toxin-antitoxin in *E. coli*": Dataset S1

ID	Sample	Date	Site	Species	Tissue	Phylotype	Achtman	gyra	gyrb	parc	pare	qnrS	qnrB	qnrA	aac(6')-Ib-cr	ParE_TA	Ccd_TA	Number of contigs with a CcdB plasmidic detected	CcdB_Length_to_stop	CcdB_length_cluster	Ciprofloxacin	Levofloxacin	Moxifloxacin
M75	s65	1/11/2014	MMC	E. Coli	urine	B1	2521	S83L	GyrB	S80I	ParE	QnrS	-	-	aac(6')-Ib-cr	-	-	0	-	-	1	1	NA
M105	s95	11/17/2013	MMC	E. Coli	urine	B1	2521	S83L	GyrB	S80I	ParE	QnrS	-	-	aac(6')-Ib-cr	-	-	0	-	-	1	1	NA
U22	blood-09-0768	2008-2013	UW	E.Coli	blood	B1	212	GyrA	H652R	ParC	E545D	QnrS	-	-	-	-	-	0	-	-	0	0	NA
U68	upec-121	2011-2012	UW	E. Coli	urine	B1	297	GyrA	GyrB	ParC	ParE	-	-	-	-	-	-	0	-	-	0	0	0
U127	upec-196	2011-2012	UW	E. Coli	urine	B1	297	GyrA	GyrB	ParC	ParE	-	-	-	-	-	-	1	-	-	0	0	0
M106	s96	11/16/2013	MMC	E. Coli	urine	B1	155	S83L,D87Y	GyrB	S80I	E460K	QnrS	-	-	-	-	-	1	-	-	1	1	NA
U131	upec-203	2011-2012	UW	E. Coli	urine	B1	58	S83L	H652R	ParC	ParE	QnrS	-	-	-	-	-	0	-	-	0	0	0
U96	upec-151	2011-2012	UW	E. Coli	urine	B1	58	GyrA	GyrB*	ParC	D250G	QnrS	-	-	-	-	-	0	-	-	0	0	0
U59	upec-111	2011-2012	UW	E. Coli	urine	B1	2628	GyrA	GyrB	ParC	ParE	QnrS	-	-	-	-	-	1	-	-	0	0	0
U52	upec-104	2011-2012	UW	E. Coli	urine	B1	129	GyrA	GyrB	ParC	ParE	-	-	-	-	-	-	0	-	-	0	0	0
U37	blood-10-1215	2008-2013	UW	E.Coli	blood	A	1249	S83L,D87N	GyrB	S80I	L416F	-	qnrB6	-	aac(6')-Ib-cr	-	-	0	-	-	1	1	NA
U153	upec-238	2011-2012	UW	E. Coli	urine	A	1249	S83L,D87N	GyrB	S80I	L416F	-	-	-	-	-	-	0	-	-	1	1	1
U39	blood-10-1362	2008-2013	UW	E.Coli	blood	A	1249	S83L,D87N	GyrB	S80I	L416F	-	qnrB6	-	aac(6')-Ib-cr	-	-	0	-	-	1	1	NA
U66	upec-119	2011-2012	UW	E. Coli	urine	B1	210	GyrA	GyrB	ParC	ParE	QnrS	-	-	-	-	-	0	-	-	0	0	0
U190	upec-3	2011-2012	UW	E. Coli	urine	B1	162	S83L,D87N	GyrB	S80I	L416F	QnrS	-	-	-	-	-	0	-	-	1	1	1
U132	upec-205	2011-2012	UW	E. Coli	urine	B1	224	S83L,D87N	GyrB	S80I	S458A	-	-	-	-	-	-	0	-	-	1	1	1
U186	upec-31	2011-2012	UW	E. Coli	urine	B1	1844	GyrA	GyrB	ParC	R378H	QnrS	-	-	-	-	-	0	-	-	0	0	0
U216	upec-81	2011-2012	UW	E. Coli	urine	B1	453	A828T	GyrB	ParC	ParE	-	-	-	-	-	-	0	-	-	0	0	0
C9	c9	NA	MMC	NA	NA	C	88	S83L,D87N	GyrB	S80I	S458A	QnrS	-	-	-	-	-	0	-	-	NA	NA	NA
U92	upec-146	2011-2012	UW	E. Coli	urine	C	88	S83L,D87N	GyrB**	S80I	S458A	QnrS	-	-	-	-	-	0	-	-	1	1	1
U93	upec-147	2011-2012	UW	E. Coli	urine	C	uk	S83L,D87N	GyrB	S80I	S458A	QnrS	-	-	-	-	-	0	-	-	1	1	1
U7	blood-08-1420	2008-2013	UW	E.Coli	blood	C	88	GyrA	D553E	ParC	A343T	-	-	-	-	-	-	1	-	-	0	0	NA
U51	upec-103	2011-2012	UW	E. Coli	urine	E	3018	GyrA	GyrB	ParC	S474N	-	-	-	-	-	-	0	-	-	0	0	0
U129	upec-200	2011-2012	UW	E. Coli	urine	D	543	S83L,D678E	GyrB	ParC	ParE	-	-	-	-	ParE_TA	ccd_TA	0	105	1	0	0	0
U198	upec-56	2011-2012	UW	E. Coli	urine	D	69	D678E	E703D	ParC	ParE	QnrS	-	-	-	-	-	1	-	-	0	0	0
U206	upec-69	2011-2012	UW	E. Coli	urine	D	69	S83L,D87N,D678E	E703D	S80I	S458W	QnrS	-	-	-	-	-	1	-	-	1	1	1
U62	upec-114	2011-2012	UW	E. Coli	urine	D	69	D678E	E703D	ParC	ParE	-	-	-	-	-	-	0	-	-	0	0	0
U166	upec-256	2011-2012	UW	E. Coli	urine	D	69	D678E	E703D	ParC	ParE	QnrS	-	-	-	-	-	1	-	-	0	0	0
U1	blood-08-0081	2008-2013	UW	E.Coli	blood	D	69	S83L,D678E	E703D	ParC	ParE	QnrS	-	-	-	-	-	1	-	-	0	0	NA
U24	blood-09-1305rep2	2008-2013	UW	E.Coli	blood	D	69	D678E	E703D	ParC	A140V	QnrS	-	-	-	-	-	1	-	-	NA	NA	NA
C12	c12	NA	MMC	NA	NA	D	69	D678E	E703D	ParC	A140V	-	qnrB19	-	-	-	-	1	-	-	NA	NA	NA
U31	blood-10-0684	2008-2013	UW	E.Coli	blood	D	69	S83L,D87G,D678E	E703D	E84G,V144M	ParE	QnrS	-	-	-	-	-	1	-	-	1	0	NA
U164	upec-254	2011-2012	UW	E. Coli	urine	D	69	S83L,D678E	E703D	E84G,V144M	ParE	QnrS	-	-	-	-	-	1	-	-	0	0	1
U91	upec-145	2011-2012	UW	E. Coli	urine	D	69	S83L,D678E	E703D	E84G,V144M	ParE	QnrS	-	-	-	-	-	1	-	-	0	0	0
U99	upec-155	2011-2012	UW	E. Coli	urine	D	69	S83L,D678E	E703D	S80I	ParE	QnrS	-	-	-	-	-	1	-	-	1	1	1
U123	upec-187	2011-2012	UW	E. Coli	urine	D	69	D678E	E703D	S57T,D197E,K200N,D309E,L344R,D475E	ParE	-	-	-	-	-	-	1	-	-	0	0	0
U217	upec-82	2011-2012	UW	E. Coli	urine	D	69	S83L,D87N,D678E	E703D	S80I	ParE	QnrS	-	-	-	-	-	1	-	-	1	1	1
U13	blood-08-1636	2008-2013	UW	E.Coli	blood	D	393	S83L,D87N	T653I	S57T,S80I,D197E,K200N,D309E,L344R,D475E	L416F	-	-	-	-	-	ccd_TA	1	62	3	1	1	NA
U25	blood-09-1342	2008-2013	UW	E.Coli	blood	D	393	S83L,D87N	T653I	S57T,S80I,D197E,K200N,D309E,L344R,D475E	L416F	QnrS	-	-	-	-	ccd_TA	1	62	3	1	1	NA
U205	upec-66	2011-2012	UW	E. Coli	urine	D	393	S83L,D87N	T653I	S57T,S80I,D197E,K200N,D309E,L344R,D475E	H51-,A52-,K53-,S458A	QnrS	-	-	-	-	ccd_TA	1	62	3	1	1	1
U78	upec-132	2011-2012	UW	E. Coli	urine	D	393	S83L,D87N	Q465R,T653I	S57T,S80I,D197E,K200N,D309E,L344R,D475E	D420N	QnrS	-	-	-	-	ccd_TA	0	62	3	0	0	0
U11	blood-08-1563rep1	2008-2013	UW	E.Coli	blood	D	393	S83L,D87N	T653I	S57T,S80I,D197E,K200N,D309E,L344R,D475E	L416F	QnrS	-	-	-	-	ccd_TA	1	62	3	1	1	NA
U12	blood-08-1563rep2	2008-2013	UW	E.Coli	blood	D	393	S83L,D87N	T653I	S57T,S80I,D197E,K200N,D309E,L344R,D475E	L416F	QnrS	-	-	-	-	ccd_TA	1	62	3	NA	NA	NA
U10	blood-08-1493	2008-2013	UW	E.Coli	blood	D	393	S83L,D87N	T653I	S57T,S80I,D197E,K200N,D309E,L344R,D475E	L416F	QnrS	-	-	-	-	ccd_TA	1	62	3	1	1	NA
U44	blood-2011-0141	2008-2013	UW	E.Coli	blood	D	393	S83L,D87N	T653I	S57T,S80I,D197E,K200N,D309E,L344R,D475E	L416F	-	-	-	-	-	ccd_TA	1	62	3	1	1	NA
U113	upec-175	2011-2012	UW	E. Coli	urine	F	130	GyrA	T653A	S57T,D197E,K200N,D309E,L344R,D475E	ParE	-	-	-	-	-	ccd_TA	0	105	1	0	0	0
M8	s108	11/2/2013	MMC	E. Coli	urine	D	38	D678E	GyrB	D475E,Q695L	ParE/ParE**	QnrS	-	-	-	-	ccd_TA	1	61	3	0	0	NA
M88	s725	9/10/2016	MMC	E.Coli	urine	D	38	D678E	GyrB	D475E,Q695L	ParE	QnrS	-	-	-	-	ccd_TA	3	61	3	0	0	NA
M35	s152	8/11/2013	MMC	K. Pneumoniae	other	D	38	S83L,D678E	GyrB	D475E,Q695L	ParE	QnrS	-	-	-	-	ccd_TA	0	61	3	0	0	NA
U28	blood-10-0183	2008-2013	UW	E.Coli	blood	D	38	S83L,D678E	GyrB	S57T,D197E,K200N,D309E,L344R,D475E	ParE	-	-	-	-	-	ccd_TA	0	61	3	0	0	NA
M37	s156	8/9/2013	MMC	E. Coli	blood	D	38	S83L,D87N,D678E	GyrB	S57T,S80I,D197E,K200N,D309E,L344R,D475E	S458A	-	-	-	-	-	ccd_TA	1	61	3	1	1	NA
M38	s157	8/9/2013	MMC	E. Coli	urine	D	38	S83L,D87N,D678E	GyrB	S57T,S80I,D197E,K200N,D309E,L344R,D475E	S458A	QnrS	-	-	-	-	ccd_TA	1	61	3	1	1	NA
U141	upec-221	2011-2012	UW	E. Coli	urine	D	38	D678E	GyrB	D475E,Q695L	ParE	QnrS	-	-	-	-	ccd_TA	0	61	3	0	0	0
U79	upec-133	2011-2012	UW	E. Coli	urine	D	38	S83L,D87N,D678E	GyrB	S80I,E84G,D475E,Q695L	ParE	QnrS	-	-	-	-	ccd_TA	1	61	3	0	0	0
M74	s55	1/23/2014	MMC	E. Coli	other	D	2659	S83L,D87N,D678E	GyrB	S80I,D475E	S458A	QnrS	-	-	aac(6')-Ib-cr	-	ccd_TA	1	62	3	1	1	NA
M71	s484	8/8/2015	MMC	E. Coli	urine	D	none	Q416L	GyrB	D475E	ParE	QnrS	-	-	-	-	ccd_TA	1	61	3	0	0	NA
M30	s142	8/19/2013	MMC	E. Coli	urine	D	405	S83L,D87N,R237H,D678E	A618T,T653A,I663V	S80I	S458A	-	-	-	-	-	ccd_TA	1	84	3	1	1	NA
M53	s340	2/1/2015	MMC	E. Coli	other	D	405	S83L,D87N,R237H,D678E	A618T,T653A,I663V	S80I	S458A	QnrS	-	-	-	-	ccd_TA	0	84	3	1	1	NA
M64	s446	6/20/2015	MMC	E. Coli	urine	D	405	S83L,D87N,R237H,D678E	A618T,T653A,I663V	S80I	S458A	QnrS	-	-	aac(6')-Ib-cr	-	ccd_TA	1	84	3	1	1	NA
U136	upec-211	2011-2012	UW	E. Coli	urine	D	405	S83L,D87N,D678E	A618T,T653A,I663V	S80I	S458A	-	-	-	-	-	ccd_TA	1	84	3	1	1	1
U46	blood-90544	2008-2013	UW	E.Coli	blood	D	405	S83L,D87N,D678E	A618T,T653A,I663V	S57T,S80I,E84V,D197E,K200N,D309E,L344R,D475E	ParE	QnrS	-	-	aac(6')-Ib-cr	-	ccd_TA	1	84	3	1	1	NA
M51	s314	12/26/2014	MMC	E. Coli	urine	D	405	S83L,D87N,R237H,D678E	A618T,T653A,I663V	S80I	ParE*/ParE**	QnrS	-	-	-	-	ccd_TA	3	84	3	1	1	NA
U53	upec-105	2011-2012	UW	E. Coli	urine	D	70	GyrA	GyrB	D475E	ParE	-	-	-	-	-	ccd_TA	1	105	1	0	0	0
U72	upec-126	2011-2012	UW	E. Coli	urine	D	70	GyrA	GyrB	D475E	ParE	-	-	-	-	-	ccd_TA	0	105	1	0	0	0
U98	upec-154	2011-2012	UW	E. Coli	urine	D	70	D678E	GyrB	N385D,P401S	ParE	-	-	-	-	-	ccd_TA	0	62	3	0	0	0
U138	upec-213	2011-2012	UW	E. Coli	urine	D	3752	GyrA	E185D,T692A	ParC	I355T	-	-	-	-	-	-	0	-		0	0	1
M41	s167	7/4/2013	MMC	E. Coli	urine	F	648	S83L,D87N,D678E,A828S	S492N,A618T,E656D	S80I,E84G,D475E	T172A	QnrS	-	-	-	-	ccd_TA	0	105	1	1	1	NA
M84	s702	8/6/2016	MMC	E.Coli	urine	F	648	S83L,D87N,D678E,A828S	S492N,A618T,E656D	S80I,E84G,D475E	T172A	QnrS	-	-	-	-	ccd_TA	0	105	1	1	1	NA
M61	s426	5/31/2015	MMC	E. Coli	urine	F	648	S83L,D87N,D678E,A828S	S492N,A618T,E656D	S80I,E84G,D475E	T172A	QnrS	-	-	-	-	ccd_TA	0	105	1	1	1	NA
M39	s160	7/17/2013	MMC	E. Coli	other	F	648	S83L,D87N,D678E,A828S	S492N,A618T,E656D	S80I,E84G,D475E	T172A	QnrS	-	-	-	-	ccd_TA	1	105	1	1	1	NA
M28	s138	8/23/2013	MMC	E. Coli	sputum	F	648	S83L,D87N,D678E,A828S	S464F,S492N,A618T,E656D	S80I,E84G,D475E	T172A	QnrS	-	-	-	-	ccd_TA	0	105	1	1	1	NA
M14	s114	10/8/2013	MMC	E. Coli	urine	F	648	S83L,D87N,D678E,A828S	S492N,A618T,E656D	S80I,E84G,D475E	T172A	QnrS	-	-	-	-	ccd_TA	0	105	1	1	1	NA
M45	s174	6/25/2013	MMC	E. Coli	blood	F	648	S83L,D87N,D678E,A828S	S492N,A618T,E656D,E703D	S80I,E84G,D475E	T172A	QnrS	-	-	-	-	ccd_TA	0	105	1	1	1	NA
M26	s133	9/8/2013	MMC	E. Coli	urine	F	648	S83L,D87N,D678E,A828S	S492N,A618T,E656D	S80I,E84G,D475E	T172A	QnrS	-	-	-	-	ccd_TA	0	105	1	1	1	NA
M31	s143	8/16/2013	MMC	E. Coli	urine	F	648	S83L,D87N,D678E,A828S	S492N,A618T,E656D	S80I,E84G,D475E	T172A	QnrS	-	-	-	-	ccd_TA	0	105	1	1	1	NA
M20	s120	10/4/2013	MMC	E. Coli	urine	F	648	S83L,D87N,D678E,A828S	S492N,A618T,E656D	S80I,E84G,D475E	T172A	QnrS	-	-	-	-	ccd_TA	1	105	1	1	1	NA
C6	c6	NA	MMC	NA	NA	F	648	S83L,D87N,D678E,A828S	S492N,A618T,E656D,E703D	S80I,E84G,D475E	T172A	QnrS	-	-	-	-	ccd_TA	1	105	1	NA	NA	NA
M78	s668	4/8/2016	MMC	E. Coli	urine	F	648	S83L,D87N,A828S	S492N,A618T,E656D	S80I,E84G,D475E	T172A	QnrS	-	-	aac(6')-Ib-cr	-	ccd_TA	1	105	1	1	1	NA
M50	s1	4/9/2014	MMC	E. Coli	urine	F	648	S83L,D87N,D678E,A828S	S492N,A618T,E656D	S80I,D475E	T172A,S458A	QnrS	-	-	-	-	ccd_TA	1	105	1	1	1	NA
M48	s178	6/24/2013	MMC	K Pneumoniae	other	F	457	S83L,D87Y,A863V	S492N,A618T	S80I	S458A	QnrS	-	-	-	ParE_TA	-	0	-		1	1	NA
U83	upec-137	2011-2012	UW	E. Coli	urine	F	354	S83L,D87N	E185D,P445S,S492N,A618T	S80I,E84G,D475E	V136I,V153I,I355T	QnrS	-	-	-	ParE_TA	-	1	-		0	0	0
U14	blood-09-0023rep1	2008-2013	UW	E.Coli	blood	F	62	E609G,D678E	T366I,S492N,A618T,E656D	ParC	ParE	QnrS	-	-	-	ParE_TA	ccd_TA	1	42	3	0	0	NA
U15	blood-09-0023rep2	2008-2013	UW	E.Coli	blood	F	62	E609G,D678E	T366I,S492N,A618T,E656D	ParC	ParE	QnrS	-	-	-	ParE_TA	ccd_TA	1	42	3	NA	NA	NA
U182	upec-286	2011-2012	UW	E. Coli	urine	F	62	S83L,E609G,D678E	S492N,A618T,E656D	ParC	ParE	QnrS	-	-	-	ParE_TA	ccd_TA	1	42	3	0	0	0
U30	blood-10-0682	2008-2013	UW	E.Coli	blood	F	117	S83W,D87N,D678E	S492N	S80R,E84Q,M241I,D475E	ParE	-	-	-	-	-	ccd_TA	0	61	3	1	1	NA
C11	c11	NA	MMC	NA	NA	F	117	D678E	S492N	M241I,H259Y,D475E	ParE	-	-	-	-	-	ccd_TA	0	61	3	NA	NA	NA
M80	s673	4/24/2016	MMC	E. Coli	urine	F	1163	D678E	S492N	D475E,T718A	I355T,D475E	QnrS	-	-	-	-	ccd_TA	0	61	3	0	0	NA
C10	c10	NA	MMC	NA	NA	B2	5357	D678E,A828S	E185D	D475E,T718A	V136I	QnrS	-	-	-	-	ccd_TA	0	40	3	NA	NA	NA
U161	upec-250	2011-2012	UW	E. Coli	urine	B2	95	D678E,A828S	E185D	D475E,T718A	V136I	QnrS	-	-	-	-	ccd_TA	0	40	3	0	0	0
U90	upec-144	2011-2012	UW	E. Coli	urine	B2	95	D678E,A828S	E185D	D475E,T718A	V136I	QnrS	-	-	-	-	ccd_TA	0	40	3	0	0	1
U177	upec-276	2011-2012	UW	E. Coli	urine	B2	5357	D678E,A828S	E185D	D475E,T718A	V136I	QnrS	-	-	-	-	ccd_TA	0	40	3	0	0	0
U228	upec-94	2011-2012	UW	E. Coli	urine	B2	95	D678E,A828S	E185D	D475E,T718A	V136I	QnrS	-	-	-	-	ccd_TA	0	40	3	0	0	0
U159	upec-249	2011-2012	UW	E. Coli	urine	B2	95	D678E,A828S	E185D	D475E,T718A	V136I	-	-	-	-	-	ccd_TA	1	40	3	0	0	0
U202	upec-61	2011-2012	UW	E. Coli	urine	B2	95	D678E,A828S	E185D	D475E,T718A	V136I	-	-	-	-	-	ccd_TA	1	40	3	0	0	0
U54	upec-106	2011-2012	UW	E. Coli	urine	B2	95	D678E,A828S	E185D	D475E,T718A	V136I	-	-	-	-	-	ccd_TA	1	40	3	0	0	0
U121	upec-185	2011-2012	UW	E. Coli	urine	B2	95	D678E,A828S	E185D	D475E,T718A	V136I	QnrS	-	-	-	-	ccd_TA	0	40	3	0	0	0
U82	upec-136	2011-2012	UW	E. Coli	urine	B2	95	D678E,A828S	E185D	D475E,T718A	V136I	QnrS	-	-	-	-	ccd_TA	0	40	3	0	0	0
U135	upec-209	2011-2012	UW	E. Coli	urine	B2	95	S83L,D678E,A828S	E185D	D475E,T718A	V136I	QnrS	-	-	-	-	ccd_TA	0	40	3	0	0	0
U5	blood-08-0654	2008-2013	UW	E.Coli	blood	B2	95	D678E,A828S	E185D	D475E,T718A	V136I	-	-	-	-	-	ccd_TA	1	40	3	0	0	NA
U108	upec-169	2011-2012	UW	E. Coli	urine	B2	95	D678E,A828S	E185D	D475E,T718A	V136I	-	-	-	-	-	ccd_TA	1	40	3	0	0	0
U20	blood-09-0751	2008-2013	UW	E.Coli	blood	B2	95	D678E,A828S	E185D	D475E,T718A	V136I	QnrS	-	-	-	-	ccd_TA	0	40	3	0	0	NA
U211	upec-76	2011-2012	UW	E. Coli	urine	B2	95	D678E,A828S	E185D	D475E,T718A	V136I	-	-	-	-	-	ccd_TA	0	40	3	0	0	0
U32	blood-10-0687	2008-2013	UW	E.Coli	blood	B2	95	D678E,A828S	E185D	D475E,T718A	V136I	-	-	-	-	-	ccd_TA	1	40	3	0	0	NA
U75	upec-129	2011-2012	UW	E. Coli	urine	B2	95	D678E,A828S	E185D	D475E,T718A	V136I	-	-	-	-	-	ccd_TA	1	40	3	0	0	0
U63	upec-115	2011-2012	UW	E. Coli	urine	B2	390	D678E,A828S	E185D	D475E,T718A	V136I	-	-	-	-	-	ccd_TA	0	40	3	0	0	0
U67	upec-120	2011-2012	UW	E. Coli	urine	B2	95	D678E,A828S	E185D	D475E,T718A	V136I	QnrS	-	-	-	-	ccd_TA	0	40	3	0	0	0
U77	upec-131	2011-2012	UW	E. Coli	urine	B2	95	D678E,A828S	E185D	D475E,T718A	V136I	-	-	-	-	-	ccd_TA	1	40	3	0	0	0
U151	upec-236	2011-2012	UW	E. Coli	urine	B2	2619	D678E,A828S	E185D	D475E,T718A	V136I	-	-	-	-	-	ccd_TA	1	40	3	0	0	0
U85	upec-139	2011-2012	UW	E. Coli	urine	B2	95	D678E,A828S	E185D	D475E,T718A	V136I	-	-	-	-	-	ccd_TA	1	40	3	0	0	0
U210	upec-75	2011-2012	UW	E. Coli	urine	B2	95	D678E,A828S	E185D	D475E,T718A	V136I	-	-	-	-	-	ccd_TA	1	40	3	0	0	0
U208	upec-73	2011-2012	UW	E. Coli	urine	B2	95	D678E,A828S	E185D	D475E,T718A	V136I	-	-	-	-	-	ccd_TA	0	40	3	0	0	0
U196	upec-51	2011-2012	UW	E. Coli	urine	B2	95	D678E,A828S	E185D	D475E,T718A	V136I	-	-	-	-	-	ccd_TA	0	40	3	0	0	0
U231	upec-98	2011-2012	UW	E. Coli	urine	B2	95	D678E,A828S	E185D	D475E,T718A	V136I	-	-	-	-	-	ccd_TA	1	40	3	0	0	0
U101	upec-157	2011-2012	UW	E. Coli	urine	B2	95	D678E,A828S	E185D	D475E,T718A	V136I	-	-	-	-	-	ccd_TA	1	40	3	1	1	1
C14	c14	NA	MMC	NA	NA	B2	95	D678E,A828S	E185D	D475E,T718A	V136I	-	-	-	-	-	ccd_TA	0	40	3	NA	NA	NA
U128	upec-197	2011-2012	UW	E. Coli	urine	B2	95	D678E,A828S	E185D	D475E,T718A	V136I	QnrS	-	-	-	-	ccd_TA	0	40	3	0	0	0
U193	upec-48	2011-2012	UW	E. Coli	urine	B2	5646	D678E,A828S	E185D	D475E,T718A	V136I	QnrS	-	-	-	-	ccd_TA	1	40	3	0	0	0
U224	upec-8	2011-2012	UW	E. Coli	urine	B2	95	D678E,A828S	E185D	D475E,T718A	V136I	-	-	-	-	-	ccd_TA	0	40	3	0	0	0
U165	upec-255	2011-2012	UW	E. Coli	urine	B2	95	D678E,A828S	E185D	D475E,T718A	V136I	-	-	-	-	-	ccd_TA	1	40	3	0	0	0
U70	upec-124	2011-2012	UW	E. Coli	urine	B2	95	D678E,A828S	E185D	D475E,T718A	V136I	-	-	-	-	-	ccd_TA	0	40	3	0	0	0
U150	upec-235	2011-2012	UW	E. Coli	urine	B2	421	D678E,A828S	E185D	D475E,T718A	V136I	-	-	-	-	-	ccd_TA	1	40	3	0	0	0
U203	upec-62	2011-2012	UW	E. Coli	urine	B2	421	D678E,A828S	E185D	D475E,T718A	V136I	-	-	-	-	-	ccd_TA	1	40	3	0	0	0
U149	upec-233	2011-2012	UW	E. Coli	urine	B2	421	D678E,A828S	E185D	D475E,T718A	V136I	-	-	-	-	-	ccd_TA	1	40	3	0	0	0
U119	upec-182	2011-2012	UW	E. Coli	urine	B2	unknown	S83L,V604X,Y605X,Q606X,L607X,P608X,E609X,A610X,T611X,R612X,G613X,A614X,D678E	GyrB*	ParC**	ParE*	QnrS	-	-	-	ParE_TA	ccd_TA	0	42	3	0	0	0
U192	upec-45	2011-2012	UW	E. Coli	urine	B2	5644	D678E,A828S	E185D,S492N,A618T	D475E	V136I	-	-	-	-	-	ccd_TA	0	105	1	0	0	0
U102	upec-158	2011-2012	UW	E. Coli	urine	B2	12	D678E,A828S	E185D	D475E	V136I	QnrS	-	-	-	-	ccd_TA	1	105	1	0	0	0
U130	upec-201	2011-2012	UW	E. Coli	urine	B2	12	D678E,A828S	E185D	D475E	V136I	-	-	-	-	-	ccd_TA	1	105	1	0	0	0
U191	upec-40	2011-2012	UW	E. Coli	urine	B2	12	D678E,A828S	GyrB**	D475E	V136I	-	-	-	-	-	ccd_TA	0	105	1	0	0	0
U181	upec-285	2011-2012	UW	E. Coli	urine	B2	12	D678E,A828S	E185D	D475E	V136I	-	-	-	-	-	ccd_TA	0	105	1	0	0	0
U133	upec-207	2011-2012	UW	E. Coli	urine	B2	12	D678E,A828S	E185D	A192V,A471G,D475E,Q481H	V136I	QnrS	-	-	-	-	ccd_TA	0	105	1	0	0	0
U107	upec-166	2011-2012	UW	E. Coli	urine	B2	12	D678E,A828S	E185D	ParC	ParE	-	-	-	-	-	ccd_TA	0	105	1	0	0	0
U95	upec-14	2011-2012	UW	E. Coli	urine	B2	12	S83L,D678E,A828S	GyrB**	D475E	V136I	QnrS	-	-	-	-	ccd_TA	1	105	1	0	0	0
C1	c1	NA	MMC	NA	NA	B2	127	GyrA	E185D	D475E,T718A	V136I	-	-	-	-	-	ccd_TA	1	105	1	NA	NA	NA
C13	c13	NA	MMC	NA	NA	B2	127	GyrA	E185D	D475E,T718A	V136I	QnrS	-	-	-	-	ccd_TA	1	105	1	NA	NA	NA
U142	upec-225	2011-2012	UW	E. Coli	urine	B2	127	GyrA	E185D	D475E,T718A	V136I	-	-	-	-	-	ccd_TA	0	105	1	0	0	0
U143	upec-226	2011-2012	UW	E. Coli	urine	B2	127	GyrA	E185D	D475E,T718A	V136I	QnrS	-	-	-	-	ccd_TA	0	105	1	0	0	0
U105	upec-161	2011-2012	UW	E. Coli	urine	B2	127	GyrA	E185D	D475E,T718A	V136I	-	-	-	-	-	ccd_TA	1	105	1	0	0	0
U215	upec-80	2011-2012	UW	E. Coli	urine	B2	127	GyrA	E185D	D475E,T718A	V136I	-	-	-	-	-	ccd_TA	1	105	1	0	0	0
U145	upec-228	2011-2012	UW	E. Coli	urine	B2	127	S83L	E185D	D475E,T718A	V136I	-	-	-	-	-	ccd_TA	0	105	1	0	0	0
U122	upec-186	2011-2012	UW	E. Coli	urine	B2	127	GyrA	E185D	D475E,T718A	V136I	-	-	-	-	-	ccd_TA	0	105	1	0	0	0
U84	upec-138	2011-2012	UW	E. Coli	urine	B2	127	GyrA	E185D	D475E,T718A	V136I	-	-	-	-	-	ccd_TA	1	105	1	0	0	0
U86	upec-140	2011-2012	UW	E. Coli	urine	B2	127	GyrA	E185D	D475E,T718A	V136I	-	-	-	-	-	ccd_TA	1	105	1	1	1	1
U178	upec-277	2011-2012	UW	E. Coli	urine	B2	127	GyrA	GyrB**	D475E,T718A	V136I	-	-	-	-	-	ccd_TA	0	105	1	0	0	0
U81	upec-135	2011-2012	UW	E. Coli	urine	B2	127	GyrA	E185D	D475E,T718A	V136I	-	-	-	-	-	ccd_TA	1	105	1	0	0	0
U69	upec-123	2011-2012	UW	E. Coli	urine	B2	127	GyrA	E185D	D475E,T718A	V136I	-	-	-	-	-	ccd_TA	0	105	1	0	0	0
U219	upec-84	2011-2012	UW	E. Coli	urine	B2	127	GyrA	GyrB**	D475E,T718A	V136I	-	-	-	-	-	ccd_TA	0	105	1	0	0	0
U100	upec-156	2011-2012	UW	E. Coli	urine	B2	127	GyrA	E185D	D475E,T718A	V136I	-	-	-	-	-	ccd_TA	1	105	1	1	1	1
U201	upec-60	2011-2012	UW	E. Coli	urine	B2	5457	GyrA	E185D	D475E,T718A	V136I	-	-	-	-	-	ccd_TA	1	105	1	NA	NA	NA
U111	upec-172	2011-2012	UW	E. Coli	urine	B2	127	GyrA	E185D	D475E,T718A	V136I	-	-	-	-	-	ccd_TA	1	105	1	0	0	0
U226	upec-91	2011-2012	UW	E. Coli	urine	B2	127	GyrA	E185D	D475E,T718A	V136I	QnrS	-	-	-	-	ccd_TA	0	105	1	0	0	0
U156	upec-243	2011-2012	UW	E. Coli	urine	B2	1946	GyrA	E185D	D475E,T718A	V136I	-	-	-	-	-	ccd_TA	0	105	1	0	0	0
U154	upec-239	2011-2012	UW	E. Coli	urine	B2	372	D678E,A828S	E185D	D475E	V136I	-	-	-	-	-	ccd_TA	0	105	1	0	0	0
U221	upec-87	2011-2012	UW	E. Coli	urine	B2	372	D678E,A828S	E185D	D475E	V136I	QnrS	-	-	-	-	ccd_TA	0	105	1	0	0	0
U120	upec-184	2011-2012	UW	E. Coli	urine	B2	372	D678E,A828S	E185D	D475E	V136I	-	-	-	-	-	ccd_TA	0	105	1	0	0	0
U49	upec-100	2011-2012	UW	E. Coli	urine	B2	372	D678E,A828S	E185D	D475E	V136I	QnrS	-	-	-	-	ccd_TA	0	105	1	1	1	1
U60	upec-112	2011-2012	UW	E. Coli	urine	B2	5571	D678E,A828S	E185D	D475E	V136I	-	-	-	-	-	ccd_TA	1	105	1	1	1	1
U117	upec-180	2011-2012	UW	E. Coli	urine	B2	929	D678E,A828S	E185D	D475E,T718A	V136I,D475E	QnrS	-	-	-	-	ccd_TA	1	105	1	0	0	0
U213	upec-78	2011-2012	UW	E. Coli	urine	B2	3693	D678E,A828S	GyrB	D475E,T718A	V136I	-	-	-	-	-	ccd_TA	0	105	1	0	0	0
U116	upec-179	2011-2012	UW	E. Coli	urine	B2	144	D678E,A828S	E185D	D475E,T718A	V136I	-	-	-	-	-	ccd_TA	1	105	1	0	0	0
U21	blood-09-0767	2008-2013	UW	E.Coli	blood	U	420	D678E,A828S	GyrB*	D475E,T718A	V136I,K146T,D475E	-	-	-	-	-	ccd_TA	1	105	1	0	0	NA
U134	upec-208	2011-2012	UW	E. Coli	urine	U	420	D678E,A828S	A618T	D475E,T718A	V136I,K146T,D475E	-	-	-	-	-	ccd_TA	1	105	1	0	0	0
U50	upec-101	2011-2012	UW	E. Coli	urine	U	420	D678E,A828S	A618T	D475E,T718A	V136I,K146T,D475E	-	-	-	-	-	ccd_TA	1	105	1	0	0	0
U200	upec-59	2011-2012	UW	E. Coli	urine	B2	569	D678E,A828S	A618T	D475E,T718A	V136I,K146T,D475E	-	-	-	-	-	ccd_TA	0	105	1	0	0	0
U207	upec-70	2011-2012	UW	E. Coli	urine	B2	1159	GyrA	GyrB	D475E	V136I	-	-	-	-	-	ccd_TA	1	105	1	0	0	0
U223	upec-89	2011-2012	UW	E. Coli	urine	B2	1159	GyrA	GyrB	D475E	V136I	-	-	-	-	-	ccd_TA	0	105	1	0	0	0
U172	upec-266	2011-2012	UW	E. Coli	urine	B2	1159	GyrA	GyrB	D475E	V136I	-	-	-	-	-	ccd_TA	0	105	1	0	0	0
U74	upec-128	2011-2012	UW	E. Coli	urine	B2	135	D678E,A828S	GyrB	D475E,T718A	V136I	-	-	-	-	-	ccd_TA	0	105	1	0	0	0
U124	upec-188	2011-2012	UW	E. Coli	urine	B2	491	D678E,A828S	E185D	D475E,T718A	V136I	-	-	-	-	-	ccd_TA	1	105	1	0	0	0
U229	upec-95	2011-2012	UW	E. Coli	urine	B2	491	D678E,A828S	E185D	D475E,T718A	V136I	-	-	-	-	-	ccd_TA	0	105	1	0	0	0
U176	upec-274	2011-2012	UW	E. Coli	urine	B2	3672	D678E,A828S	S492N	D475E,T718A	V136I,D475E	-	-	-	-	-	ccd_TA	2	40	3	0	0	0
U64	upec-116	2011-2012	UW	E. Coli	urine	B2	681	D678E,A828S	S492N,A618T,E656D	D475E,Q481L,M585I,T718A	ParE*	-	-	-	-	-	ccd_TA	1	105	1	0	0	0
U6	blood-08-1203	2008-2013	UW	E.Coli	blood	B2	404	D678E,A828S	A618T	A192V,A471G,D475E,Q481H	V136I	-	-	-	-	-	ccd_TA	1	105	1	0	0	NA
C4	c4	NA	MMC	NA	NA	B2	404	D678E,A828S	A618T	A192V,A471G,D475E,Q481H	V136I	QnrS	-	-	-	-	ccd_TA	0	105	1	NA	NA	NA
U168	upec-258	2011-2012	UW	E. Coli	urine	B2	404	D678E,A828S	A618T	A192V,A471G,D475E,Q481H	V136I	QnrS	-	-	-	-	ccd_TA	1	105	1	0	0	0
U212	upec-77	2011-2012	UW	E. Coli	urine	B2	404	S83L,D678E,A828S	A618T	A192V,A471G,D475E,Q481H	V136I	QnrS	-	-	-	-	ccd_TA	1	105	1	0	0	0
U26	blood-09-1545	2008-2013	UW	E.Coli	blood	B2	1193	S83L,D87N,D678E,A828S	A618T	S80I	L254Q,L416F	QnrS	-	-	-	-	ccd_TA	1	105	1	1	1	NA
U144	upec-227	2011-2012	UW	E. Coli	urine	B2	1193	S83L,D87N,D678E,A828S	A618T	S80I	L254Q,L416F	QnrS	-	-	-	-	ccd_TA	1	105	1	1	1	1
U167	upec-257	2011-2012	UW	E. Coli	urine	B2	1193	S83L,D87N,D678E,A828S	A618T	S80I	L254Q,L416F	QnrS	-	-	-	-	ccd_TA	1	105	1	1	1	1
U126	upec-195	2011-2012	UW	E. Coli	urine	B2	537	D678E,A828S	A618T	A192V,A471G,D475E,Q481H	V136I	-	-	-	-	-	ccd_TA	0	105	1	0	0	0
U38	blood-10-1310	2008-2013	UW	E.Coli	blood	B2	80	D678E,A828S	E185D,A618T	D475E	V136I	QnrS	-	-	-	-	ccd_TA	0	105	1	0	0	NA
U97	upec-153	2011-2012	UW	E. Coli	urine	B2	80	D678E,A828S	E185D,A618T	D475E	V136I	-	-	-	-	-	ccd_TA	0	105	1	0	0	0
U204	upec-65	2011-2012	UW	E. Coli	urine	B2	80	D678E,A828S	E185D,A618T	D475E	V136I	-	-	-	-	-	ccd_TA	1	105	1	0	0	0
U55	upec-107	2011-2012	UW	E. Coli	urine	B2	636	S83L,D678E,A828S	A618T	D475E,T718A	V136I	QnrS	-	-	-	-	ccd_TA	0	105	1	NA	NA	NA
U65	upec-117	2011-2012	UW	E. Coli	urine	B2	73	D678E,A828S	E185D	D475E	V136I	QnrS	-	-	-	-	ccd_TA	0	105	1	0	0	0
U148	upec-232	2011-2012	UW	E. Coli	urine	B2	73	D678E,A828S	E185D	D475E	V136I	-	-	-	-	-	ccd_TA	0	105	1	0	0	0
U118	upec-181	2011-2012	UW	E. Coli	urine	B2	73	D678E,A828S	E185D	D475E	V136I	QnrS	-	-	-	-	ccd_TA	0	105	1	1	1	1
U220	upec-85	2011-2012	UW	E. Coli	urine	B2	73	D678E,A828S	E185D	D475E,T718A	V136I	QnrS	-	-	-	-	ccd_TA	0	105	1	0	0	0
U146	upec-229	2011-2012	UW	E. Coli	urine	B2	73	D678E,A828S	E185D	D475E	V136I	-	-	-	-	-	ccd_TA	1	105	1	0	0	0
U183	upec-287	2011-2012	UW	E. Coli	urine	B2	73	D678E,A828S	GyrB*	A192V,D475E	V136I	-	-	-	-	-	ccd_TA	1	105	1	0	0	0
U57	upec-109	2011-2012	UW	E. Coli	urine	B2	73	D678E,A828S	E185D	D475E	V136I	QnrS	-	-	-	-	ccd_TA	0	105	1	0	0	0
U152	upec-237	2011-2012	UW	E. Coli	urine	B2	73	I674L,D678E,A828S	E185D	D475E	V136I	QnrS	-	-	-	-	ccd_TA	1	105	1	0	0	0
U162	upec-251	2011-2012	UW	E. Coli	urine	B2	73	S83L,I674L,D678E,A828S	E185D	D475E	V136I	QnrS	-	-	-	-	ccd_TA	0	105	1	0	0	0
U163	upec-253	2011-2012	UW	E. Coli	urine	B2	73	I674L,D678E,A828S	GyrB*	D475E	V136I	QnrS	-	-	-	-	ccd_TA	1	105	1	0	0	0
U170	upec-260	2011-2012	UW	E. Coli	urine	B2	73	D678E,A828S	GyrB**	S57T,D197E,K200N,D309E,L344R,D475E	ParE	QnrS	-	-	-	-	ccd_TA	1	105	1	0	0	0
U171	upec-261	2011-2012	UW	E. Coli	urine	B2	73	D678E,A828S	E185D,R387-,A388-,R389-,E390-,M391-,T392X	S57T,D197E,K200N,D309E,L344R,D475E	ParE	QnrS	-	-	-	-	ccd_TA	1	105	1	0	0	0
U125	upec-193	2011-2012	UW	E. Coli	urine	B2	73	D678E,A828S	E185D	D475E	V136I	QnrS	-	-	-	-	ccd_TA	1	105	1	0	0	0
U3	blood-08-0215	2008-2013	UW	E.Coli	blood	B2	73	D678E,A828S	GyrB*	D475E	V136I	-	-	-	-	-	ccd_TA	0	105	1	0	0	NA
U4	blood-08-0379	2008-2013	UW	E.Coli	blood	B2	73	D678E,A828S	GyrB*	D475E	V136I	-	-	-	-	-	ccd_TA	1	105	1	0	0	NA
U40	blood-10-1386	2008-2013	UW	E.Coli	blood	B2	73	D678E,A828S	E185D	D475E	V136I	QnrS	-	-	-	-	ccd_TA	0	105	1	0	0	NA
U147	upec-230	2011-2012	UW	E. Coli	urine	B2	73	D678E,A828S	E185D	D475E	V136I	QnrS	-	-	-	-	ccd_TA	1	105	1	0	0	0
U233	upec-9	2011-2012	UW	E. Coli	urine	B2	73	D678E,A828S	GyrB*	D475E	V136I	-	-	-	-	-	ccd_TA	0	105	1	0	0	0
U189	upec-39	2011-2012	UW	E. Coli	urine	B2	73	D678E,A828S	E185D	D475E	V136I	QnrS	-	-	-	-	ccd_TA	0	105	1	0	0	0
U184	upec-288	2011-2012	UW	E. Coli	urine	B2	73	D678E,A828S	E185D	ParC	V136I,A243S,I355T,A512T	-	-	-	-	-	ccd_TA	0	105	1	0	0	0
U214	upec-79	2011-2012	UW	E. Coli	urine	B2	968	D678E,A828S	GyrB**	T718A	V136I	-	-	-	-	-	ccd_TA	0	105	1	0	0	0
U36	blood-10-1126	2008-2013	UW	E.Coli	blood	B2	73	D678E,A828S	E185D	D475E	V136I	QnrS	-	-	-	-	ccd_TA	1	105	1	0	0	NA
U185	upec-289	2011-2012	UW	E. Coli	urine	B2	73	D678E,A828S	E185D	D475E	V136I	-	-	-	-	-	ccd_TA	1	105	1	0	0	0
U227	upec-93	2011-2012	UW	E. Coli	urine	B2	1278	GyrA**	E185D	D475E	V136I	-	-	-	-	-	ccd_TA	1	105	1	0	0	0
M19	s119	10/4/2013	MMC	E. Coli	urine	B2	131	S83L,D87N,A828S	A618T	S80I,E84V,A192V,A471G,D475E,Q481H	V136I,I529L	QnrS	-	-	-	-	ccd_TA	1	95	2	1	1	NA
M47	s177	6/25/2013	MMC	E Coli	urine	B2	131	S83L,D87N,A828S	A618T	S80I,E84V,A192V,A471G,D475E,Q481H	V136I,I529L	QnrS	-	-	-	-	ccd_TA	1	95	2	1	1	NA
M49	s184	5/18/2014	MMC	E. Coli	urine	B2	131	S83L,D87N,A828S	A618T	S80I,E84V,A192V,A471G,D475E,Q481H	V136I,I529L	QnrS	-	-	-	-	ccd_TA	1	95	2	1	1	NA
M89	s729	9/15/2016	MMC	E.Coli	urine	B2	131	S83L,D87N,A828S	A618T	S80I,E84V,A192V,A471G,D475E,Q481H	V136I,I529L	QnrS	-	-	-	-	ccd_TA	1	95	2	1	1	NA
M97	s87	11/28/2013	MMC	E. Coli	urine	B2	131	S83L,D87N,A828S	A618T	S80I,E84V,A192V,A471G,D475E,Q481H	V136I,I529L	QnrS	-	-	-	-	ccd_TA	1	95	2	1	1	NA
M103	s92	11/21/2013	MMC	E. Coli	wound	B2	131	S83L,D87N,A828S	A618T	S80I,E84V,A192V,A471G,D475E,Q481H	V136I,I529L	QnrS	-	-	-	-	ccd_TA	1	95	2	1	1	NA
M5	s105	11/4/2013	MMC	E. Coli	urine	B2	131	S83L,D87N,A828S	A618T	S80I,E84V,A192V,A471G,D475E,Q481H	V136I,I529L	QnrS	-	-	-	-	ccd_TA	1	95	2	1	1	NA
M52	s335	1/21/2015	MMC	E. Coli	urine	B2	131	S83L,D87N,A828S	A618T	S80I,E84V,A192V,A471G,D475E,Q481H	V136I,I529L	QnrS	-	-	-	-	ccd_TA	1	95	2	1	1	NA
U41	blood-10-1607	2008-2013	UW	E.Coli	blood	B2	131	S83L,D87N,A828S	A618T	S80I,E84V,A192V,A471G,D475E,Q481H	V136I,I529L	-	-	-	-	-	ccd_TA	1	95	2	1	1	NA
U42	blood-10-1610	2008-2013	UW	E.Coli	blood	B2	131	S83L,D87N,A828S	A618T	S80I,E84V,A192V,A471G,D475E,Q481H	V136I,I529L	QnrS	-	-	aac(6')-Ib-cr	-	ccd_TA	1	95	2	1	1	NA
U158	upec-248	2011-2012	UW	E. Coli	urine	B2	131	S83L,D87N,A828S	A618T	S80I,E84V,A192V,A471G,D475E,Q481H	V136I,I529L	QnrS	-	-	-	-	ccd_TA	1	95	2	1	1	1
M36	s153	8/9/2013	MMC	E. Coli	urine	B2	131	S83L,D87N,A828S	A618T	S80I,E84V,A192V,A471G,D475E,Q481H	V136I,I529L	QnrS	-	-	-	-	ccd_TA	1	95	2	1	1	NA
M58	s405	5/1/2015	MMC	E. Coli	urine	B2	131	S83L,D87N,A828S	A618T	S80I,E84V,A192V,A471G,D475E,Q481H	V136I,I529L	QnrS	-	-	-	-	ccd_TA	1	95	2	1	1	NA
C7	c7	NA	MMC	NA	NA	B2	131	S83L,D87N,A828S	A618T	S80I,E84V,A192V,A471G,D475E,Q481H	V136I,I529L	QnrS	-	-	-	-	ccd_TA	1	95	2	NA	NA	NA
U103	upec-159	2011-2012	UW	E. Coli	urine	B2	131	S83L,D87N,A828S	A618T	S80I,E84V,A192V,A471G,D475E,Q481H	V136I,I529L	-	-	-	-	-	ccd_TA	1	95	2	0	0	0
U115	upec-177	2011-2012	UW	E. Coli	urine	B2	131	S83L,D87N,A828S	A618T	S80I,E84V,A192V,A471G,D475E,Q481H	V136I,I529L	QnrS	-	-	-	-	ccd_TA	1	95	2	0	0	0
U104	upec-15	2011-2012	UW	E. Coli	urine	B2	131	S83L,D87N,A828S	A618T	S80I,E84V,A192V,A471G,D475E,Q481H	V136I,I529L	QnrS	-	-	-	-	ccd_TA	1	95	2	1	1	1
U195	upec-50	2011-2012	UW	E. Coli	urine	B2	131	S83L,D87N,A828S	A618T	S80I,E84V,A192V,A471G,D475E,Q481H	V136I,I529L	QnrS	-	-	-	-	ccd_TA	1	95	2	1	1	1
U137	upec-212	2011-2012	UW	E. Coli	urine	B2	131	S83L,D87N,A828S	A618T	S80I,E84V,A192V,A471G,D475E,Q481H	V136I,I529L	QnrS	-	-	-	-	ccd_TA	1	95	2	1	1	1
U18	blood-09-0558	2008-2013	UW	E.Coli	blood	B2	131	S83L,D87N,A828S	A618T	S80I,E84V,A192V,A471G,D475E,Q481H	V136I,I529L	QnrS	-	-	-	-	ccd_TA	1	95	2	1	1	NA
U43	blood-11-0067	2008-2013	UW	E.Coli	blood	B2	131	S83L,D87N,A828S	A618T	S80I,E84V,A192V,A471G,D475E,Q481H	V136I,I529L	-	-	-	-	-	ccd_TA	1	95	2	1	1	NA
U169	upec-259	2011-2012	UW	E. Coli	urine	B2	131	S83L,D87N,A828S	A618T	S80I,E84V,A192V,A471G,D475E,Q481H	V136I,I529L	QnrS	-	-	-	-	ccd_TA	1	95	2	1	1	1
M24	s131	12-Sep	MMC	E. Coli	other	B2	131	S83L,D87N,A828S	A618T	S80I,E84V,A192V,A471G,D475E,Q481H	V136I,I529L	QnrS	-	-	-	-	ccd_TA	1	95	2	1	1	NA
M62	s427	7-Jun	MMC	E.Coli	wound	B2	131	S83L,D87N,A828S	A618T	S80I,E84V,A192V,A471G,D475E,Q481H	V136I,I529L	QnrS	-	-	-	-	ccd_TA	1	95	2	1	1	NA
M63	s445	6/19/2015	MMC	E. Coli	urine	B2	131	S83L,D87N,A828S	A618T	S80I,E84V,A192V,A471G,D475E,Q481H	V136I,I529L	QnrS	-	-	-	-	ccd_TA	1	95	2	1	1	NA
M29	s141	8/17/2013	MMC	E. Coli	urine	B2	131	S83L,D87N,A828S	A618T	S80I,E84V,A192V,A471G,D475E,Q481H	V136I,I529L	QnrS	-	-	-	-	ccd_TA	1	95	2	1	1	NA
M2	s100	11/14/2013	MMC	E. Coli	urine	B2	131	S83L,D87N,A828S	A618T	S80I,E84V,A192V,A471G,D475E,Q481H	V136I,I529L	QnrS	-	-	-	-	ccd_TA	1	95	2	1	1	NA
C2	c2	NA	MMC	NA	NA	B2	131	S83L,D87N,A828S	A618T	S80I,E84V,A192V,A471G,D475E,Q481H	V136I,I529L	QnrS	-	-	aac(6')-Ib-cr	-	ccd_TA	1	95	2	NA	NA	NA
C16	c16	NA	MMC	NA	NA	B2	131	S83L,D87N,A828S	A618T/GyrB**	S80I,E84V,A192V,A471G,D475E,Q481H	V136I,I529L	-	-	-	-	-	ccd_TA	1	95	2	NA	NA	NA
M18	s118	10/4/2013	MMC	E. Coli	sputum	B2	131	S83L,D87N,A828S	A618T	S80I,E84V,A192V,A471G,D475E,Q481H	V136I,I529L	QnrS	-	-	aac(6')-Ib-cr	-	ccd_TA	1	95	2	1	1	NA
M107	s97	11/16/2013	MMC	E. Coli	other	B2	131	S83L,D87N,A828S	A618T	S80I,E84V,A192V,A471G,D475E,Q481H	V136I,I529L	QnrS	-	-	aac(6')-Ib-cr	-	ccd_TA	1	95	2	1	1	NA
M95	s790	NA	MMC	NA	NA	B2	131	S83L,D87N,A828S	A618T	S80I,E84V,A192V,A471G,D475E,Q481H	V136I,I529L	-	-	-	-	-	ccd_TA	1	95	2	NA	NA	NA
M4	s103	11/9/2013	MMC	E. Coli	urine	B2	131	S83L,D87N,A828S	A618T	S80I,E84V,A192V,A471G,D475E,Q481H	V136I,I529L	-	-	-	aac(6')-Ib-cr	-	ccd_TA	1	95	2	1	1	NA
M42	s168	6/3/2013	MMC	E. Coli	blood	B2	131	S83L,D87N,A828S	A618T	S80I,E84V,A192V,A471G,D475E,Q481H	V136I,I529L	-	-	-	aac(6')-Ib-cr	-	ccd_TA	1	95	2	1	1	NA
U9	blood-08-1463	2008-2013	UW	E.Coli	blood	B2	131	S83L,D87N,A828S	A618T	S80I,E84V,A192V,A471G,D475E,Q481H	V136I,I529L	QnrS	-	-	-	-	ccd_TA	1	95	2	1	1	NA
M22	s129	12-Sep	MMC	E. Coli	other	B2	131	S83L,D87N,A828L	A618T	S80I,E84V,A192V,A471G,D475E,Q481H	V136I,I529L	QnrS	-	-	-	-	ccd_TA	1	95	2	1	1	NA
M101	s90	21-Nov	MMC	E. Coli	urine	B2	131	S83L,D87N,A828S	A618T	S80I,E84V,A192V,A471G,D475E,Q481H	V136I,I529L	QnrS	-	-	aac(6')-Ib-cr	-	ccd_TA	1	95	2	1	1	NA
U71	upec-125	2011-2012	UW	E. Coli	urine	B2	131	S83L,D87N,A828S	A618T	S80I,E84V,A192V,A471G,D475E,Q481H	V136I,I529L	QnrS	-	-	-	-	ccd_TA	1	95	2	0	0	0
U106	upec-162	2011-2012	UW	E. Coli	urine	B2	131	S83L,D87N,A828S	A618T	S80I,E84V,A192V,A471G,D475E,Q481H	V136I,I529L	QnrS	-	-	-	-	ccd_TA	1	95	2	0	0	0
C5	c5	NA	MMC	NA	NA	B2	131	S83L,A84P,D87N,A828S	A618T	S80I,E84V,A192V,A471G,D475E,Q481H	V136I,I529L	QnrS	-	-	-	-	ccd_TA	1	95	2	NA	NA	NA
M69	s471	7/25/2015	MMC	E. Coli	urine	B2	131	S83L,D87N,A828S	A618T	S80I,E84V,A192V,A471G,D475E,Q481H	V136I,I529L	-	-	-	-	-	ccd_TA	1	95	2	1	1	NA
U88	upec-142	2011-2012	UW	E. Coli	urine	B2	131	S83L,D87N,A828S	A618T	S80I,E84V,A192V,A471G,Q481H	V136I,I529L	-	-	-	-	-	ccd_TA	1	95	2	1	1	1
M23	s130	9/11/2013	MMC	E. Coli	wound	B2	131	S83L,D87N,A828S	A618T	S80I,E84V,A192V,A471G,D475E,Q481H	V136I,I529L	QnrS	-	-	-	-	ccd_TA	1	95	2	1	1	NA
M56	s379	4/8/2015	MMC	Urine	urine	B2	131	S83L,D87N,A828S	A618T	S80I,E84V,A192V,A471G,D475E,Q481H	V136I,I529L	QnrS	-	-	-	-	ccd_TA	0	95	2	1	1	NA
U94	upec-148	2011-2012	UW	E. Coli	urine	B2	131	S83L,D87N,A828S	A618T	S80I,E84V,A192V,A471G,D475E,Q481H	V136I,I529L	QnrS	-	-	aac(6')-Ib-cr	-	ccd_TA	4	95	2	0	0	0
M32	s144	8/16/2013	MMC	E. Coli	urine	B2	131	S83L,D87N,A828S	A618T	S80I,E84V,A192V,A471G,D475E,Q481H	V136I,I529L	QnrS	-	-	aac(6')-Ib-cr	-	ccd_TA	1	95	2	1	1	NA
M25	s132	9/9/2013	MMC	E. Coli	other	B2	131	S83L,D87N,A828S	A618T	S80I,E84V,A192V,I254V,A471G,D475E,Q481H	V136I,I529L	QnrS	-	-	-	-	ccd_TA	1	95	2	1	1	NA
M66	s451	6/24/2015	MMC	E.Coli	urine	B2	131	S83L,D87N,A828S	A618T	S80I,E84V,A192V,I254V,A471G,D475E,Q481H	V136I,I529L	QnrS	-	-	-	-	ccd_TA	1	95	2	1	1	NA
M59	s414	5/19/2015	MMC	E. Coli	blood	B2	131	S83L,D87N,A828S	A618T	S80I,E84V,A192V,A471G,D475E,Q481H	V136I,I529L	QnrS	-	-	aac(6')-Ib-cr	-	ccd_TA	1	95	2	1	1	NA
M94	s789	NA	MMC	NA	NA	B2	131	S83L,D87N,A828S	A618T	S80I,E84V,A192V,A471G,D475E,Q481H	V136I,I529L	QnrS	-	-	aac(6')-Ib-cr	-	ccd_TA	1	95	2	NA	NA	NA
M70	s480	8/1/2015	MMC	E. Coli	sputum	B2	131	S83L,D87N,A828S	A618T	S80I,E84V,A192V,A471G,D475E,Q481H	V136I,I529L	QnrS	-	-	aac(6')-Ib-cr	-	ccd_TA	1	95	2	1	1	NA
M60	s415	5/22/2015	MMC	E. Coli	urine	B2	131	S83L,D87N,A828S	A618T	S80I,E84V,A192V,A471G,D475E,Q481H	V136I,I529L	QnrS	-	-	aac(6')-Ib-cr	-	ccd_TA	1	95	2	1	1	NA
M76	s663	3/29/2016	MMC	E. Coli	urine	B2	131	S83L,D87N,A828S	A618T	S80I,E84V,A192V,A471G,D475E,Q481H	V136I,I529L	QnrS	-	-	aac(6')-Ib-cr	-	ccd_TA	1	95	2	1	NA	NA
M77	s667	4/9/2016	MMC	E. Coli	urine	B2	131	S83L,D87N,A828S	A618T	S80I,E84V,A192V,A471G,D475E,Q481H	V136I,I529L	QnrS	-	-	aac(6')-Ib-cr	-	ccd_TA	1	95	2	1	1	NA
M87	s723	9/7/2016	MMC	E.Coli	urine	B2	131	S83L,D87N,A828S	A618T	S80I,E84V,A192V,A471G,D475E,Q481H	V136I,I529L	QnrS	-	-	aac(6')-Ib-cr	-	ccd_TA	0	95	2	1	1	NA
M81	s679	5/26/2016	MMC	E. Coli	urine	B2	131	S83L,D87N,A828S	A618T	S80I,E84V,A192V,A471G,D475E,Q481H	V136I,I529L	QnrS	-	-	aac(6')-Ib-cr	-	ccd_TA	1	95	2	1	1	NA
M86	s709	8/13/2016	MMC	E.Coli	urine	B2	131	S83L,D87N,A828S	A618T	S80I,E84V,A192V,A471G,D475E,Q481H	V136I,I529L	QnrS	-	-	aac(6')-Ib-cr	-	ccd_TA	1	95	2	1	1	NA
M91	s750	10/14/2016	MMC	E.Coli	urine	B2	131	S83L,D87N,A828S	A618T	S80I,E84V,A192V,A471G,D475E,Q481H	V136I,I529L	QnrS	-	-	aac(6')-Ib-cr	-	ccd_TA	1	95	2	1	1	NA
M93	s752	10/27/2016	MMC	E.Coli	urine	B2	131	S83L,D87N,A828S	A618T	S80I,E84V,A192V,A471G,D475E,Q481H	V136I,I529L	QnrS	-	-	aac(6')-Ib-cr	-	ccd_TA	1	95	2	1	1	NA
U17	blood-09-0428	2008-2013	UW	E.Coli	blood	B2	131	S83L,D87N,A828S	A618T	S80I,E84V,A192V,A471G,D475E,Q481H	V136I,I529L	QnrS	-	-	aac(6')-Ib-cr	-	ccd_TA	1	95	2	1	1	NA
U29	blood-10-0223	2008-2013	UW	E.Coli	blood	B2	131	S83L,D87N,A828S	A618T	S80I,E84V,A192V,A471G,D475E,Q481H	V136I,I529L	QnrS	-	-	aac(6')-Ib-cr	-	ccd_TA	1	95	2	1	1	NA
M82	s680	6/25/2016	MMC	E.Coli	urine	B2	131	S83L,D87N,A828S	A618T	S80I,E84V,A192V,A471G,D475E,Q481H	V136I,I529L	QnrS	-	-	aac(6')-Ib-cr	-	ccd_TA	3	95	2	1	1	NA
M92	s751	10/22/2016	MMC	E.Coli	urine	B2	131	S83L,D87N,A828S	A618T	S80I,E84V,A192V,A471G,D475E,Q481H	V136I,I529L	QnrS	-	-	aac(6')-Ib-cr	-	ccd_TA	1	95	2	1	1	NA
M68	s463	7/9/2015	MMC	E. Coli	urine	B2	131	S83L,D87N,A828S	A618T	S80I,E84V,A192V,A471G,D475E,Q481H	V136I,I529L	QnrS	-	-	aac(6')-Ib-cr	-	ccd_TA	1	95	2	1	1	NA
M65	s447	6/22/2015	MMC	E. Coli	urine	B2	131	S83L,D87N,A828S	A618T	S80I,E84V,A192V,A471G,D475E,Q481H	V136I,I529L	QnrS	-	-	aac(6')-Ib-cr	-	ccd_TA	1	95	2	1	1	NA
M67	s452	6/24/2015	MMC	E. Coli	wound	B2	131	S83L,D87N,A828S	A618T	S80I,E84V,A192V,A471G,D475E,Q481H	V136I,I529L	QnrS	-	-	aac(6')-Ib-cr	-	ccd_TA	1	95	2	1	1	NA
C3	c3	NA	MMC	NA	NA	B2	131	S83L,D87N,A828S	A618T	S80I,E84V,A192V,A471G,D475E,Q481H	V136I,I529L	QnrS	-	-	-	-	ccd_TA	1	95	2	NA	NA	NA
M16	s116	10/6/2013	MMC	E. Coli	sputum	B2	131	S83L,D87N,A828S	A618T	S80I,E84V,A192V,A471G,D475E,Q481H	V136I,I529L	QnrS	-	-	aac(6')-Ib-cr	-	ccd_TA	1	95	2	1	1	NA
M57	s388	4/17/2015	MMC	E.Coli	blood	B2	131	S83L,D87N,A828S	A618T	S80I,E84V,A192V,A471G,D475E,Q481H	V136I,I529L	QnrS	-	-	aac(6')-Ib-cr	-	ccd_TA	1	95	2	1	1	NA
M15	s115	10/5/2013	MMC	E. Coli	urine	B2	131	S83L,D87N,A828S	A618T	S80I,E84V,A192V,A471G,D475E,Q481H	V136I,I529L	QnrS	-	-	aac(6')-Ib-cr	-	ccd_TA	1	95	2	1	1	NA
M10	s10	3/30/2014	MMC	E. Coli	wound	B2	131	S83L,D87N,A828S	A618T	S80I,E84V,A192V,A471G,D475E,Q481H	V136I,I529L	QnrS	-	-	aac(6')-Ib-cr	-	ccd_TA	1	95	2	1	1	NA
M27	s135	9/6/2013	MMC	E. Coli	urine	B2	131	S83L,D87N,A828S	A618T	S80I,E84V,A192V,A471G,D475E,Q481H	V136I,I529L	QnrS	-	-	aac(6')-Ib-cr	-	ccd_TA	1	95	2	1	1	NA
M3	s101	11/16/2013	MMC	E. Coli	urine	B2	131	S83L,D87N,A828S	A618T	S80I,E84V,A192V,A471G,D475E,Q481H	V136I,I529L	QnrS	-	-	aac(6')-Ib-cr	-	ccd_TA	1	95	2	1	1	NA
M17	s117	10/4/2013	MMC	E. Coli	urine	B2	131	S83L,D87N,A828S	A618T	S80I,E84V,A192V,A471G,D475E,Q481H	V136I,I529L	QnrS	-	-	aac(6')-Ib-cr	-	ccd_TA	1	95	2	1	1	NA
U56	upec-108	2011-2012	UW	E. Coli	urine	B2	131	S83L,D87N,A828S	A618T	S80I,E84V,A192V,A471G,D475E,Q481H	P80S,V136I,I529L	QnrS	-	-	-	-	ccd_TA	1	95	2	0	0	0
U48	blood-B-11-184	2008-2013	UW	E.Coli	blood	B2	131	S83L,D87N,A828S	A618T	S80I,E84V,A192V,A471G,D475E,Q481H	V136I,I529L	QnrS	-	-	-	-	ccd_TA	1	95	2	1	1	NA
U140	upec-220	2011-2012	UW	E. Coli	urine	B2	131	S83L,D87N,A828S	A618T	S80I,E84V,A192V,A471G,D475E,Q481H	V136I,I529L	QnrS	-	-	-	-	ccd_TA	1	95	2	1	1	1
U8	blood-08-1447	2008-2013	UW	E.Coli	blood	B2	131	S83L,D87N,A828S	A618T	S80I,E84V,A192V,A471G,D475E,Q481H	V136I,I529L	QnrS	-	-	-	-	ccd_TA	1	95	2	1	1	NA
U179	upec-281	2011-2012	UW	E. Coli	urine	B2	131	S83L,D87N,A828S	A618T	S80I,E84V,A192V,A471G,D475E,Q481H	V136I,I529L	QnrS	-	-	-	-	ccd_TA	1	95	2	1	1	1
U33	blood-10-0899rep2	2008-2013	UW	E.Coli	blood	B2	131	S83L,D87N,A828S	A618T	S80I,E84V,A192V,A471G,D475E,Q481H	V136I,I529L	QnrS	-	-	-	-	ccd_TA	1	95	2	NA	NA	NA
U34	blood-10-0913	2008-2013	UW	E.Coli	blood	B2	131	S83L,D87N,A828S	A618T	S80I,E84V,A192V,A471G,D475E,Q481H	V136I,I529L	QnrS	-	-	-	-	ccd_TA	1	95	2	1	1	NA
U225	upec-90	2011-2012	UW	E. Coli	urine	B2	131	S83L,D87N,A828S	A618T	S80I,E84V,A192V,A471G,D475E,Q481H	V136I,I529L	QnrS	-	-	-	-	ccd_TA	1	95	2	1	1	1
M98	s88	11/28/2013	MMC	E. Coli	urine	B2	131	S83L,D87N,A828S	A618T	S80I,E84V,A192V,A471G,D475E,Q481H	V136I,I529L	QnrS	-	-	-	-	ccd_TA	1	95	2	1	1	NA
M108	s98	11/16/2013	MMC	E. Coli	sputum	B2	131	S83L,D87N,A828S	A618T	S80I,E84V,A192V,A471G,D475E,Q481H	V136I,I529L	QnrS	-	-	-	-	ccd_TA	1	95	2	1	1	NA
U110	upec-171	2011-2012	UW	E. Coli	urine	B2	5642	S83L,D87N,A828S	A618T	S80I,E84V,A192V,A471G,D475E,Q481H	V136I,I529L	QnrS	-	-	-	-	ccd_TA	1	95	2	0	0	0
U230	upec-97	2011-2012	UW	E. Coli	urine	B2	131	S83L,D87N,A828S	A618T	S80I,E84V,A192V,A471G,D475E,Q481H	V136I,I529L	QnrS	-	-	-	-	ccd_TA	3	95	2	0	0	0
U194	upec-4	2011-2012	UW	E. Coli	urine	B2	5603	S83L,D87N,A828S	A618T	S80I,E84V,A192V,A471G,D475E,Q481H	V136I,I529L	-	-	-	-	-	ccd_TA	1	95	2	1	1	1
M79	s66	1/10/2014	MMC	E. Coli	sputum	B2	131	S83L,D87N,A828S	A618T	S80I,E84V,A192V,A471G,D475E,Q481H	V136I,I529L	QnrS	-	-	-	-	ccd_TA	1	95	2	1	1	NA
M90	s73	12/28/2013	MMC	E. Coli	wound	B2	131	S83L,D87N,A828S	A618T	S80I,E84V,A192V,A471G,D475E,Q481H	V136I,I529L	QnrS	-	-	-	-	ccd_TA	1	95	2	1	1	NA
U47	blood-B11-136	2008-2013	UW	E.Coli	blood	B2	131	S83L,D87N,A828S	A618T	S80I,E84V,A192V,A471G,D475E,Q481H	V136I,I529L	QnrS	-	-	-	-	ccd_TA	1	95	2	NA	NA	NA
M104	s94	11/17/2013	MMC	E. Coli	urine	B2	131	S83L,D87N,A828S	S464F,A618T	S80I,E84V,A192V,A471G,D475E,Q481H	V136I,I529L	QnrS	-	-	-	-	ccd_TA	2	95	2	1	1	NA
M21	s128	9/14/2013	MMC	E. Coli	urine	B2	131	S83L,D87N,A828S	A618T	S80I,E84V,A192V,A471G,D475E,Q481H	V136I,I529L	QnrS	-	-	aac(6')-Ib-cr	-	ccd_TA	1	95	2	1	1	NA
M54	s375	3/29/2015	MMC	E. Coli	urine	B2	131	S83L,D87N,A828S	A618T	S80I,E84V,A192V,A471G,D475E,Q481H	V136I,I529L	QnrS	-	-	aac(6')-Ib-cr	-	ccd_TA	1	95	2	1	1	NA
M33	s147	8/15/2013	MMC	E. Coli	urine	B2	131	S83L,D87N,A828S	A618T	S80I,E84V,A192V,A471G,D475E,Q481H	V136I,I529L	QnrS	-	-	aac(6')-Ib-cr	-	ccd_TA	1	95	2	1	1	NA
M72	s48	2/1/2014	MMC	E. Coli	urine	B2	131	S83L,D87N,A569S,A828S	A618T	S80I,E84V,A192V,A471G,D475E,Q481H	V136I,I529L	QnrS	-	-	aac(6')-Ib-cr	-	ccd_TA	1	95	2	1	1	NA
M83	s681	7/4/2016	MMC	E.Coli	sputum	B2	131	S83L,D87N,A828S	A618T	S80I,E84V,A192V,A471G,D475E,Q481H	V136I,I529L	QnrS	-	-	-	-	ccd_TA	1	95	2	1	1	NA
U114	upec-176	2011-2012	UW	E. Coli	urine	B2	131	S83L,D87N,A828S	A618T	S80I,E84V,A192V,A471G,D475E,Q481H	V136I,I529L	QnrS	-	-	aac(6')-Ib-cr	-	ccd_TA	1	95	2	0	0	0
M44	s172	6/16/2013	MMC	E. Coli	urine	B2	131	S83L,D87N,A828S	A618T	S80I,E84V,A192V,A471G,Q481H	V136I,I529L	QnrS	-	-	aac(6')-Ib-cr	-	ccd_TA	1	95	2	1	1	NA
U89	upec-143	2011-2012	UW	E. Coli	urine	B2	131	S83L,D87N,A828S	A618T	S80I,E84V,A192V,A471G,D475E,Q481H	V136I,I529L	QnrS	-	-	aac(6')-Ib-cr	-	ccd_TA	1	95	2	1	1	1
U209	upec-74	2011-2012	UW	E. Coli	urine	B2	131	S83L,D87N,A828S	A618T	S80I,E84V,A192V,A471G,D475E,Q481H	V136I,I529L	QnrS	-	-	-	-	ccd_TA	1	95	2	1	1	1
M40	s166	7/3/2013	MMC	E. Coli	urine	B2	131	S83L,D87N,A828S	A618T	S80I,E84V,A192V,A471G,D475E,Q481H	V136I,I529L	QnrS	-	-	-	-	ccd_TA	1	95	2	1	1	NA
M55	s377	4/18/2015	MMC	E. Coli	urine	B2	131	S83L,D87N,A828S	A618T	S80I,E84V,A192V,A471G,D475E,Q481H	V136I,I529L	QnrS	-	-	aac(6')-Ib-cr	-	ccd_TA	1	95	2	1	1	NA
U58	upec-110	2011-2012	UW	E. Coli	urine	B2	131	A828S	A618T	R455H,N459S,D475E	V136I,I529L	-	-	-	-	-	ccd_TA	1	95	2	0	0	0
U197	upec-54	2011-2012	UW	E. Coli	urine	B2	131	A828S	A618T	R455H,N459S,D475E	V136I,I529L	QnrS	-	-	-	-	ccd_TA	1	95	2	0	0	0
U174	upec-271	2011-2012	UW	E. Coli	urine	B2	131	S83L,A669T,A828S	A618T	D475E,T718A	V136I,I529L	QnrS	-	-	-	-	ccd_TA	1	105	1	0	0	0
U222	upec-88	2011-2012	UW	E. Coli	urine	B2	131	S83L,A669T,A828S	A618T	D475E,T718A	V136I,I529L	QnrS	-	-	-	-	ccd_TA	1	105	1	0	0	0
U80	upec-134	2011-2012	UW	E. Coli	urine	B2	131	S83L,D87N,A828S	A618T	S80I,D475E	T172A,L445H	QnrS	-	-	-	-	ccd_TA	1	105	1	0	0	0
U157	upec-244	2011-2012	UW	E. Coli	urine	B2	83	A828S	GyrB*	D475E	V136I	-	-	-	-	-	ccd_TA	0	105	1	0	0	0
U199	upec-58	2011-2012	UW	E. Coli	urine	B2	83	A828S	E185D,E695K	D475E	V136I	-	-	-	-	-	ccd_TA	1	105	1	0	0	0
U188	upec-38	2011-2012	UW	E. Coli	urine	B2	555	A828S	M605L,E703D	D475E	V136I	-	-	-	-	-	ccd_TA	0	105	1	0	0	0
U16	blood-09-0409	2008-2013	UW	E.Coli	blood	B2	538	A828S	E185D	D475E	V136I,D475E	QnrS	-	-	-	-	ccd_TA	0	105	1	0	0	NA
U139	upec-219	2011-2012	UW	E. Coli	urine	B2	91	A828S	E185D,M605L,E703D	D475E	V136I	-	-	-	-	-	ccd_TA	1	105	1	0	0	0
C8	c8	NA	MMC	NA	NA	cryptic	10	GyrA	GyrB	ParC	ParE	QnrS	-	-	-	-	ccd_TA	2	61	3	NA	NA	NA
U112	upec-173	2011-2012	UW	E. Coli	urine	A	10	GyrA	GyrB	ParC	ParE	-	-	-	-	-	-	0	-	-	0	0	0
M100	s8	4/1/2014	MMC	E. Coli	urine	A	10	S83L,D87N	GyrB	S80I	L416F	QnrS	-	-	aac(6')-Ib-cr	-	-	1	-	-	1	1	NA
M85	s703	8/9/2016	MMC	E.Coli	indwelling	A	744	S83L,D87N	E219K	A56T,S80I,A620V	S458A	QnrS	-	-	-	-	-	0	-	-	1	1	NA
U23	blood-09-1290	2008-2013	UW	E.Coli	blood	A	10	S83L,D87N	GyrB	S80I	S458A	-	-	-	-	-	-	1	-	-	1	1	NA
U35	blood-10-1009	2008-2013	UW	E.Coli	blood	A	10	S83L,D87N	GyrB	S80I,A108V	P231S	QnrS	-	-	-	-	-	0	-	-	1	1	NA
U180	upec-282	2011-2012	UW	E. Coli	urine	A	10	GyrA	GyrB	ParC	ParE	-	-	-	-	-	-	0	-	-	0	0	0
U175	upec-273	2011-2012	UW	E. Coli	urine	A	167	S83L,D87N	GyrB	S80I,P577L	ParE	QnrS	-	-	aac(6')-Ib-cr	-	-	1	-	-	1	1	1
U218	upec-83	2011-2012	UW	E. Coli	urine	A	10	GyrA	GyrB	ParC	ParE	-	-	-	-	-	-	1	-	-	0	0	0
U73	upec-127	2011-2012	UW	E. Coli	urine	A	10	GyrA	GyrB	ParC	ParE	-	-	-	-	-	-	0	-	-	1	0	1
U155	upec-23	2011-2012	UW	E. Coli	urine	A	5442	S83L	GyrB	ParC	ParE	-	-	-	-	-	-	0	-	-	0	0	0
M43	s170	6/27/2013	MMC	E. Coli	other	A	44	S83L,D87N	GyrB	S80I,L440R	S458T	QnrS	-	-	aac(6')-Ib-cr	-	-	1	-	-	1	1	NA
M46	s175	6/25/2013	MMC	E. Coli	wound	A	44	S83L,D87N	GyrB	S80I,L440R	S458T	QnrS	-	-	aac(6')-Ib-cr	-	-	1	-	-	1	1	NA
M9	s109	11/2/2013	MMC	E. Coli	urine	A	44	S83L,D87N	GyrB	S80I,L440R	S458T	QnrS	-	-	aac(6')-Ib-cr	-	-	1	-	-	1	1	NA
M73	s4	4/3/2014	MMC	E. Coli	urine	A	44	S83L,D87N	GyrB	S80I,L440R	S458T	QnrS	-	-	aac(6')-Ib-cr**	-	-	1	-	-	1	1	NA
M7	s107	11/3/2013	MMC	E. Coli	urine	A	44	S83L,D87N	GyrB	S80I,L440R	S458T	QnrS	-	-	aac(6')-Ib-cr	-	-	1	-	-	1	1	NA
M96	s80	12/12/2013	MMC	E. Coli	urine	A	44	S83L,D87N	GyrB	S80I,L440R	S458T	QnrS	-	-	aac(6')-Ib-cr	-	-	1	-	-	1	1	NA
M12	s111	10/16/2013	MMC	E. Coli	urine	A	617	S83L,D87N,D678E	GyrB	S80I	S458A	QnrS	-	-	aac(6')-Ib-cr	-	-	1	-	-	1	1	NA
M13	s112	10/16/2013	MMC	E. Coli	blood	A	617	S83L,D87N,D678E	GyrB	S80I	S458A	QnrS	-	-	aac(6')-Ib-cr	-	-	1	-	-	1	1	NA
M6	s106	11/3/2013	MMC	E. Coli	urine	A	617	S83L,D87N,D678E	GyrB	S80I	S458A	QnrS	qnrB19	-	-	-	-	1	-	-	1	1	NA
U232	upec-99	2011-2012	UW	E. Coli	urine	A	617	S83L,D87N,D678E	GyrB**	S80I	S458A	QnrS	-	-	aac(6')-Ib-cr	-	-	1	-	-	0	0	0
U2	blood-08-0094	2008-2013	UW	E.Coli	blood	A	46	S83L,D87N,T611S,D678E	GyrB	S80I	S458T	QnrS	-	-	aac(6')-Ib-cr	-	-	1	-	-	1	1	NA
M11	s110	10/20/2013	MMC	E. Coli	wound	A	46	S83L,T611S,D678E	GyrB	ParC	ParE	QnrS	-	-	-	-	-	0	-	-	0	0	NA
U19	blood-09-0718	2008-2013	UW	E.Coli	blood	A	5612	S83L,D87H,T611S,D678E	GyrB	S80I,P578S	S458A	QnrS	-	-	-	-	-	0	-	-	1	1	NA
U160	upec-24	2011-2012	UW	E. Coli	urine	A	2967	GyrA	GyrB**	ParC	ParE	QnrS	-	-	-	-	-	0	-	-	0	0	0
U173	upec-269	2011-2012	UW	E. Coli	urine	A	216	D678E,D741E	GyrB**	ParC	ParE	-	-	-	-	-	-	0	-	-	0	0	0
U87	upec-141	2011-2012	UW	E. Coli	urine	A	409	GyrA	GyrB	G137E,D445A	ParE	-	-	-	-	-	-	0	-	-	1	1	1
U109	upec-170	2011-2012	UW	E. Coli	urine	A	409	GyrA	GyrB	G137E,D445A	ParE	-	-	-	-	-	-	0	-	-	0	0	0
U61	upec-113	2011-2012	UW	E. Coli	urine	A	1072	GyrA	E758K	ParC	ParE	-	-	-	-	-	-	0	-	-	1	1	1
U27	blood-10-0040	2008-2013	UW	E.Coli	blood	B1	101	GyrA	GyrB	ParC	ParE	-	-	-	-	-	-	0	-	-	0	0	NA
U45	blood-2011-0238	2008-2013	UW	E.Coli	blood	B1	101	S83L,D87Y	GyrB	S80I	S458A	QnrS	-	-	-	-	-	1	-	-	1	1	NA
U76	upec-130	2011-2012	UW	E. Coli	urine	B1	101	GyrA	GyrB**	ParC	ParE	-	-	-	-	-	-	0	-	-	1	1	1
U187	upec-33	2011-2012	UW	E. Coli	urine	B1	906	GyrA	GyrB	ParC	ParE	-	-	-	-	-	-	0	-	-	0	0	0
